# A cyclo-DOPA 6-O-glucosyltransferase-mediated route for gomphrenin I biosynthesis in *Basella alba* and *Gomphrena globosa*

**DOI:** 10.64898/2026.04.27.721068

**Authors:** Tomohiro Imamura, Ryouta Shigehisa, Akio Miyazato, Nami Matsumura, Kaisei Miyaki, Tenta Segawa, Masahide Yoshizumi, Hiroki Takagi, Takumi Yamaguchi, Shinya Ohki, Masashi Mori

## Abstract

- Betacyanins are red pigments characteristic of Caryophyllales and show considerable structural diversity, yet the enzymatic basis underlying 6-O-glucosylated betacyanins such as gomphrenin I has remained unclear. In particular, how alternative glucosylation patterns contribute to betacyanin diversification is poorly understood.
- Here, we identified cyclo-DOPA glucosyltransferases from *Basella alba* and *Gomphrena globosa* and examined their roles in gomphrenin I biosynthesis using transient expression assays and tobacco BY-2 cell systems. Phylogenetic analyses, structural modelling and site-directed mutagenesis were employed to investigate their functional and structural characteristics.
- BacDOPA5/6GTs catalysed both 5-O- and 6-O-glucosylation of cyclo-DOPA, leading to the production of betanin and gomphrenin I, whereas GgcDOPA6GT specifically mediated gomphrenin I formation. These enzymes belong to distinct subclades within the cDOPA-GT family, and mutational analyses demonstrated essential roles for conserved histidine residues and an α-helical region adjacent to the catalytic site.
- Thermal stability analyses further showed that gomphrenin I is more thermally stable than betanin, likely due to the formation of an intramolecular hydrogen bond. Together, these results reveal an additional cDOPA6GT-mediated route for gomphrenin I biosynthesis and provide insight into the diversification and functional specialization of betacyanins, linking the position of glucosylation to pigment stability and biochemical properties.
