## Supplemental Tables 1-5 for "A cyclo-DOPA 6-O-glucosyltransferase-mediated route for gomphrenin I biosynthesis in *Basella alba* and *Gomphrena globosa*"

### Sheet: Table S1
Table S1. List of candidate genes in this study. Candidate genes were selected based on sequence similarity to known glucosyltransferases and expression levels (TPM) in betalain-producing tissues.
Plant	Query gene	Gene name (used in this study)	Gene ID (RNA-Seq)	TPM	Amino Acid Length	Annotation	Identity (%)	Tissue
Basella alba	CbB6GT	BaB6GTL1	TRINITY_DN2785_c0_g1_i8	41.499	483	anthocyanidin 3-O-glucosyltransferase 2-like	63.093	Red leaf
Basella alba	CbB6GT	BaB6GTL2	TRINITY_DN2785_c0_g1_i2	60.936	483	anthocyanidin 3-O-glucosyltransferase 2-like	62.474	Red leaf
Basella alba	CbB6GT	-	TRINITY_DN8921_c0_g1_i14	9.833	498	UDP-glycosyltransferase 88B1-like	35.341	Red leaf	Low Identity
Basella alba	CbB6GT	-	TRINITY_DN16214_c0_g1_i2	1.051	484	UDP-glycosyltransferase 88B1-like	34.298	Red leaf	Low Identity
Basella alba	CqcDOPA5GT	BacDOPA5/6GT1	TRINITY_DN9601_c1_g1_i4	1.079	485	UDP-glycosyltransferase 92A1-like	61.872	Red leaf
Basella alba	CqcDOPA5GT	BacDOPA5/6GT2	TRINITY_DN9601_c1_g1_i10	1.189	488	UDP-glycosyltransferase 92A1-like	61.872	Red leaf
Basella alba	CqcDOPA5GT	-	TRINITY_DN9472_c0_g1_i4	3.581	483	UDP-glycosyltransferase 92A1-like	60.041	Red leaf	Not amplified
Basella alba	CqcDOPA5GT	-	TRINITY_DN83430_c0_g1_i1	9.118	419	UDP-glycosyltransferase 89B2-like	30.788	Red leaf	Low Identity
Basella alba	CqcDOPA5GT	-	TRINITY_DN59956_c0_g1_i1	0.631	423	scopoletin glucosyltransferase-like	29.787	Red leaf	Low Identity
Gomphrena globosa	CqcDOPA5GT	GgcDOPA6GT	TRINITY_DN10730_c0_g2_i3	17.528	482	UDP-glycosyltransferase 92A1-like	67.762	Bract
Gomphrena globosa	CqcDOPA5GT	-	TRINITY_DN2116_c0_g4_i1	4.281	425	scopoletin glucosyltransferase-like	30.588	Bract	Low Identity
Gomphrena globosa	CqcDOPA5GT	-	TRINITY_DN17157_c0_g1_i1	2.469	415	scopoletin glucosyltransferase-like	31.807	Bract	Low Identity

### Sheet: Table S3
Table S3. Primers used in this study
			Sequence (5´→ 3´)
Cloning
	DbB6GT_opti	Forward	aagaattcATGTCAAAGATTGAACTTGTTTTAGTACC
		Reverse	aaaggatccTTAAAAGCCAGCATTCTCC
	BaB6GTL1	Forward	aaaagatctATGACAAAAGCAGAGCTTGTGTTCGTGC
		Reverse	aaaactagtTCAATGCAAGATATCTTGAATGAAACGG
	BaB6GTL2	Forward	aaaagatctATGACAAAAGCAGAGCTTGTGTTCGTGC
		Reverse	aaaactagtTCAATGCAAGATATCTTGAATGAAACGG
	BacDOPA5/6GT1	Forward	aactagtATGGGGCCTGAACCAGAGAACATTCTC
		Reverse	aatctagaCTAATTTGAATCAACTTGTCTAACC
	BacDOPA5/6GT2	Forward	aactagtATGGGGCCTGAACCAGAGAACATTCTC
		Reverse	aatctagaCTAATTTGAATCAACTTGTCTAACC
	GgcDOPA6GT	Forward	aaaagcttATGAATTCACCTTCAAAAGACGACC
		Reverse	aactagtTCAAACACCTCCCTTCCCTTTCCTAG
	SmcDOPA5/6GT_opti	Forward	aaaagatctATGGATTCAGCAACAGAGCATATATTAATG
		Reverse	aagaattcTCATGCCGCCGGACGGTCTCTACCAG
	PucDOPA5GT_opti	Forward	aaaagatctATGGGAAGTGTCTCTGAAACCGAGC
		Reverse	aagaattcTCATAACAAAGGAGCAACACCTTG
RT-PCR
	BacDOPA5/6GT1	Forward	AACTTCACCGTCACCGTCACGA
		Reverse	GATTAAACCGGTGCCCGTCG
	BacDOPA5/6GT2	Forward	CACTTCTCTCCTCCCCACCGT
		Reverse	AGACGACATCTCGGCTGGTTGA
	GgcDOPA6GT	Forward	CCACCATTCTAACAAACCTCC
		Reverse	ACCCACAAGAAATTCACCCC
	CqCYP76AD1-1	Forward	AAAAGGTCACCTCAATACCTAAGAACGGGAATAATCT
		Reverse	TCAATACCTAAGAACGGGAATAATCTG
	CqCDOPA5GT	Forward	GGAGCAATCTACCTCACCGGAATGTCGGC
		Reverse	CCACCAGTAGCCTCATGCCTCAAAATATCCAACT
	CqDODA1-1	Forward	TGATACTATCTACGATTTTGATGACT
		Reverse	TTCATATGTATTCACTTCTTCAAACC
	AcGFP１	Forward	GGATCCATGGTAAGCAAAGGAGCCGAACTTT
		Reverse	GGTCACCTCACTTATACAGCTCATCCATCCC
	L23	Forward	AGCTGATCCGTCCAAAAAATCTGATCCCA
		Reverse	TTTGTTGGCCACGTCCAACGCATCGTAG
	NtCesA	Forward	GAAGGTTGGACT ATGCAAGA
		Reverse	ATAGATCCATCCAA TCTCTTTTCCCCA
Sequence
	Common (Plasmid)	Forward	CGTAAGGGATGACGCACAATCCCACTATCC
		Reverse	CATCGCAAGACCGGCAACAGGATTCAATC
	DbB6GT_opti	Forward	ATGTCAAAGATTGAACTTGTTTTAGTACC
		Forward	GATATGCTGTGTCCAGCAATGATGG
		Reverse	AGTGAGAAACAAACCCACCCACAGCC
		Reverse	TTAAAAGCCAGCATTCTCC
	BaB6GTLs	Forward	ATGGGGCCTGAACCAGAGAACATTCTC
		Forward	TCGTGACGGCGTCAGTGTCCC
		Reverse	TTCCCTCGCTCCGTCGTCCTCTC
		Reverse	CTAATTTGAATCAACTTGTCTAACC
	BacDOPA5/6GTs	Forward	ATGGGGCCTGAACCAGAGAACATTCTC
		Forward	TCTCTGCGTCATCTTCGACG
		Reverse	AGAATCTCCATTTGAGGCCCCC
		Reverse	CTAATTTGAATCAACTTGTCTAACC
	GgcDOPA6GT	Forward	CCACCATTCTAACAAACCTCC
		Forward	GTCCATGAGTAGCTCTGGGTGG
		Reverse	TTATACGGTTGCTCCGCCGCC
		Reverse	ACCCACAAGAAATTCACCCC
	SmcDOPA5/6GT	Forward	ATTCAATGCCGCTGATCATGG
		Forward	CCTTTGGCTCGATCTTCCTCAC
		Reverse	TTCCAAAACACTATTCCAACCAC
		Reverse	GATATAGTATTTTGTGAGCCA
	PucDOPA5GT	Forward	CCTCAGGTTATTTCTTTGTTCC
		Forward	TTGCGGATGGAAGTGATGAGTGG
		Reverse	ACCACCCTTTTTACATCTTCC
		Reverse	GCAAGTTCCATCATTTGTGTTGG
Mutation (Amino acid substitution)
	BacDOPA5/6GT1 H18A	Forward	CATGGCGCAGGGCgcCATTCGCCCATTC
		Reverse	TTCCCGATCTAGTAACATAGATGAC
		Forward	CGTCTTCAAAGCAAGTGGATTG
		Reverse	GAATGGGCGAATGgcGCCCTGCGCCATG
	BacDOPA5/6GT1 H362A	Forward	GGGATTTTTGAGTgcTTGTGGGTGGAAT
		Reverse	TTCCCGATCTAGTAACATAGATGAC
		Forward	CGTCTTCAAAGCAAGTGGATTG
		Reverse	ATTCCACCCACAAgcACTCAAAAATCCC
	GgcDOPA6GT H20A	Forward	CATTCCTAGCCCAAGGCgcTCTCCGCCCAACCCTC
		Reverse	TTCCCGATCTAGTAACATAGATGAC
		Forward	CGTCTTCAAAGCAAGTGGATTG
		Reverse	GAGGGTTGGGCGGAGAgcGCCTTGGGCTAGGAATG
	GgcDOPA6GT H363A	Forward	GGCGGGTTTCTGACTgcTTGTGGGTGGAATTCGGT
		Reverse	TTCCCGATCTAGTAACATAGATGAC
		Forward	CGTCTTCAAAGCAAGTGGATTG
		Reverse	ACCGAATTCCACCCACAAgcAGTCAGAAACCCGCC
	CqcDOPA5GT H23A	Forward	CATTTTTAGCACAAGGCgcTCTCCGACCATTCCTC
		Reverse	TTCCCGATCTAGTAACATAGATGAC
		Forward	CGTCTTCAAAGCAAGTGGATTG
		Reverse	GAGGAATGGTCGGAGAgcGCCTTGTGCTAAAAATG
	CqcDOPA5GT H369A	Forward	CTGGTGGATTTTTGAGTgcTTGTGGTTGGAATTCG
		Reverse	TTCCCGATCTAGTAACATAGATGAC
		Forward	CGTCTTCAAAGCAAGTGGATTG
		Reverse	CGAATTCCAACCACAAgcACTCAAAAATCCACCAG
	BacDOPA5/6GT1 F22S L25S	Forward	ACATTCGCCCATcCCTCCACtcCGCCCACCACCTC
		Reverse	TTCCCGATCTAGTAACATAGATGAC
		Forward	CGTCTTCAAAGCAAGTGGATTG
		Reverse	GAGGTGGTGGGCGgaGTGGAGGgATGGGCGAATGT
	BacDOPA5/6GT1 W344S	Forward	GTGCATAAATcGGGGCCTCAA
		Reverse	TTCCCGATCTAGTAACATAGATGAC
		Forward	CGTCTTCAAAGCAAGTGGATTG
		Reverse	TTGAGGCCCCgATTTATGCAC
	GgcDOPA6GT T24S L27S	Forward	CATCTCCGCCCAtCCCTCCACtcAGCCCACCTCCT
		Reverse	TTCCCGATCTAGTAACATAGATGAC
		Forward	CGTCTTCAAAGCAAGTGGATTG
		Reverse	AGGAGGTGGGCTgaGTGGAGGGaTGGGCGGAGATG
	GgcDOPA6GT W345S	Forward	TTGGTACAAAAATcGGGGCCTCAATTG
		Reverse	TTCCCGATCTAGTAACATAGATGAC
		Forward	CGTCTTCAAAGCAAGTGGATTG
		Reverse	CAATTGAGGCCCCgATTTTTGTACCAA
	CqcDOPA5GT F27S L30S	Forward	ATCTCCGACCATcCCTCCACtcCGCTCACCGCCTT
		Reverse	TTCCCGATCTAGTAACATAGATGAC
		Forward	CGTCTTCAAAGCAAGTGGATTG
		Reverse	AAGGCGGTGAGCGgaGTGGAGGgATGGTCGGAGAT
	CqcDOPA5GT W351S	Forward	TTGGTGAGAGATTcGGTGCCTCAGTTG
		Reverse	TTCCCGATCTAGTAACATAGATGAC
		Forward	CGTCTTCAAAGCAAGTGGATTG
		Reverse	CAACTGAGGCACCgAATCTCTCACCAA

### Sheet: Table S4
Table S4. Proteins used for phylogenetic analysis
NCBI Accession No.	Gene Name (In this study)	Species
-	BacDOPA5/6GT1	Basella alba
-	BacDOPA5/6GT2	Basella alba
-	GgcDOPA6GT	Gomphrena globosa
XP_021748306.1	CqcDOPA5GT	Chenopodium quinoa
UYB77606.1	SmcDOPA5/6GT	Selenicereus monacanthus
BFI72975.1	PucDOPA5GT	Portulaca umbraticola
KAJ8431465.1	-	Carnegiea gigantea
KAJ8431464.1	-	Carnegiea gigantea
AZC85901.1	-	Mirabilis jalapa
BAD91803.1	-	Mirabilis jalapa
QSB37376.1	-	Bougainvillea glabra
AIS20905.1	-	Bougainvillea spectabilis
BCD59220.1	-	Bougainvillea peruviana
KAH9611930.1	-	Heliosperma pusillum
KAK9743283.1	-	Saponaria officinalis
XP_010681653.2	-	Beta vulgaris
XP_010681410.2	-	Beta vulgaris
XP_021847933.2	-	Spinacia oleracea
XP_057531144.1	-	Amaranthus tricolor
AHV78226.1	-	Amaranthus hypochondriacus
BAD91804.1	-	Celosia cristata
XP_003632051.1	-	Vitis vinifera
XP_058182801.1	-	Rhododendron vialii
TKY57065.1	-	Spatholobus suberectus
WJX59163.1	-	Trifolium repens
XM_016581813	-	Nicotiana taboccum
XM_016597354	-	Nicotiana taboccum

### Sheet: Table S5
Table S5. Chemical shift table of gomphrenin. NMR data were recorded for a sample dissolved in CD3OD containing 5% d-TFA at 299 K on a 500 MHz-NMR spectrometer. DSS was employed for the chemical shift reference.
Position	1H (ppm)	13C (ppm)
2	3.38 bm	70.25
3a/b	3.73, 3.41 bm	32.46
4	6.92	112.29
5		148.38
6		146.23
7	7.7	102.22
8		133.41
9		127.71
10		162.91
11	8.62 d	146.09
12	6.21 d	109.18
13		162.39
14a/b	3.59, 3.26 bm	26.28
15	4.58	51.92
17		147.58
18	6.43	105.16
19		171.37
20		169.86
1’	4.92 d	102.99
2’	3.53, 3.58, 3.60 (overlap)	73.42, 76.22, 77.43 (overlap)
3’	3.53, 3.58, 3.60 (overlap)	73.42, 76.22, 77.43 (overlap)
4’	3.53, 3.58, 3.60 (overlap)	73.42, 76.22, 77.43 (overlap)
5’	3.96
6’a/b	4.04, 3.76	61.43
